# Evolution of the cytochrome-*bd* type oxygen reductase superfamily and the function of cydAA’ in Archaea

**DOI:** 10.1101/2021.01.16.426971

**Authors:** Ranjani Murali, Robert B. Gennis, James Hemp

## Abstract

Cytochrome *bd*-type oxygen reductases (cytbd) belong to one of three enzyme superfamilies that catalyze oxygen reduction to water. They are widely distributed in Bacteria and Archaea, but the full extent of their biochemical diversity is unknown. Here we used phylogenomics to identify 3 families and several subfamilies within the cytbd superfamily. The core architecture shared by all members of the superfamily consists of four transmembrane helices that bind two active site hemes, which are responsible for oxygen reduction. While previously characterized cytochrome *bd*-type oxygen reductases use quinol as an electron donor to reduce oxygen, sequence analysis shows that only one of the identified families has a conserved quinol binding site. The other families are missing this feature, suggesting that they use an alternative electron donor. Multiple gene duplication events were identified within the superfamily, resulting in significant evolutionary and structural diversity. The CydAA’ cytbd, found exclusively in Archaea, is formed by the co-association of two superfamily paralogs. We heterologously expressed CydAA’ from *Caldivirga maquilingensis* and demonstrated that it performs oxygen reduction with quinol as an electron donor. Strikingly, CydAA’ is the first isoform of cytbd containing only *b*-type hemes shown to be active when isolated, demonstrating that oxygen reductase activity in this superfamily is not dependent on heme *d*.
