## Supplementary Table 1. Total number of various cydA families and subfamilies in the GTDB. for "Evolution of the cytochrome-*bd* type oxygen reductase superfamily and the function of cydAA’ in Archaea"

### Sheet: Sheet1
13007 genomes have at least one cytbd
CydA_family	Number of bd identified
Total number of gtdb genomes surveyed = 24706
GTDB genome results
OR-C	532
OR-N	388
qOR1	14727
qOR2	967
qOR3	1140
qOR4a	49
qOR4b	49
	17852
