## Supplemental Data 1 for "Evolution of the cytochrome-*bd* type oxygen reductase superfamily and the function of cydAA’ in Archaea"

### Sheet: Sheet1
Genome	Domain	Phylum	Class	Order	Family	Genus	Species	qOR4a	Reference	Optimal growth temperature/pH or Growth temperature range/growth pH range	Location	Other notes, metabolism
GB_GCA_002499005.1	d__Archaea	p__Crenarchaeota	c__Nitrososphaeria	o__UBA164	f__UBA164	g__UBA164	s__UBA164 sp002499005	2	Parks et al 2017	pH 2.5, 50 to 85 C	Taiwan: Shi-Huang-Ping hot spring
GB_GCA_001316005.1	d__Archaea	p__Crenarchaeota	c__Thermoprotei	o__Thermoproteales	f__Thermocladiaceae	g__Vulcanisaeta	s__Vulcanisaeta distributa_B	2	Itoh et al. 2002	pH 4-5, 85-90 C
GB_GCA_001316125.1	d__Archaea	p__Crenarchaeota	c__Thermoprotei	o__Thermoproteales	f__Thermocladiaceae	g__Vulcanisaeta	s__Vulcanisaeta distributa_C	2	Itoh et al. 2002	pH 4-5, 85-90 C
GB_GCA_001316025.1	d__Archaea	p__Crenarchaeota	c__Thermoprotei	o__Thermoproteales	f__Thermocladiaceae	g__Vulcanisaeta	s__Vulcanisaeta souniana	2	Itoh et al. 2002	pH 4-5, 85-90 C
GB_GCA_001316265.1	d__Archaea	p__Crenarchaeota	c__Thermoprotei	o__Thermoproteales	f__Thermocladiaceae	g__Vulcanisaeta	s__Vulcanisaeta sp001316265	2	Itoh et al. 2002	pH 4-5, 85-90 C
GB_GCA_001316285.1	d__Archaea	p__Crenarchaeota	c__Thermoprotei	o__Thermoproteales	f__Thermocladiaceae	g__Vulcanisaeta	s__Vulcanisaeta sp001316285	2	Itoh et al. 2003	acidophile, 75 C
RS_GCF_002077075.2	d__Archaea	p__Crenarchaeota	c__Thermoprotei	o__Thermoproteales	f__Thermoproteaceae	g__Thermoproteus	s__Thermoproteus sp002077075	2	Urschel MR et al.	88.7 C, pH 4.0	Cinder pool, YNP	Formate oxidation and sulfur reduction
RS_GCF_000193375.1	d__Archaea	p__Crenarchaeota	c__Thermoprotei	o__Thermoproteales	f__Thermoproteaceae	g__Thermoproteus	s__Thermoproteus uzoniensis	2	Mardanov AV et al.,	85 c, pH 5.5	Solfataric field near volcano	obligately anaerobic
RS_GCF_000019605.1	d__Archaea	p__Crenarchaeota	c__Korarchaeia	o__Korarchaeales	f__Korarchaeaceae	g__Korarchaeum	s__Korarchaeum cryptofilum	1	Elkins JG et al.,	85 C, pH 6.5	Obsidian pool, YNP	isolated anaerobically
GB_GCA_002011085.1	d__Archaea	p__Crenarchaeota	c__Nitrososphaeria	o__JDFR-14	f__JDFR-14	g__JDFR-14	s__JDFR-14 sp002011085	1	Jungbluth et al. 2017, Peer J
RS_GCF_000144915.1	d__Archaea	p__Crenarchaeota	c__Thermoprotei	o__Desulfurococcales	f__Acidilobaceae	g__Acidilobus	s__Acidilobus saccharovorans	1	Mardanov AV et al., 2010	pH 3.5 to 4, 80 to 85 C	Solfataric field near volcano
GB_GCA_000495735.1	d__Archaea	p__Crenarchaeota	c__Thermoprotei	o__Desulfurococcales	f__Acidilobaceae	g__Acidilobus	s__Acidilobus sp000495735	1	Jay ZJ et al., 2014	pH 3.3-6.1, 72-82 C	Yellowstone hot spring
RS_GCF_000317795.1	d__Archaea	p__Crenarchaeota	c__Thermoprotei	o__Desulfurococcales	f__Acidilobaceae	g__Caldisphaera	s__Caldisphaera lagunensis	1	Itoh et al. 2003	acidophile, 75 C	Phillipine hot springs
GB_GCA_002506595.1	d__Archaea	p__Crenarchaeota	c__Thermoprotei	o__Desulfurococcales	f__Acidilobaceae	g__Caldisphaera	s__Caldisphaera sp002506595	1	Parks et al 2017	pH 2.5, 50 to 85 C
GB_GCA_002496425.1	d__Archaea	p__Crenarchaeota	c__Thermoprotei	o__Desulfurococcales	f__Acidilobaceae	g__UBA162	s__UBA162 sp002496425	1	Parks et al 2017	pH 2.5, 50 to 85 C
GB_GCA_002877855.1	d__Archaea	p__Crenarchaeota	c__Thermoprotei	o__Desulfurococcales	f__Acidilobaceae	g__ZAV-19	s__ZAV-19 sp002877855	1	Burgess et al 2012	pH 5.5-7.5, 26-74	Zavarzin Spring
RS_GCF_000015145.1	d__Archaea	p__Crenarchaeota	c__Thermoprotei	o__Desulfurococcales	f__Pyrodictiaceae	g__Hyperthermus	s__Hyperthermus butylicus	1	Brügger K et al.	neutrophilic, up to 108 C	Solfataric field, off the coast of San Miguel Island	Sulfur reduction
RS_GCF_001462395.1	d__Archaea	p__Crenarchaeota	c__Thermoprotei	o__Desulfurococcales	f__Pyrodictiaceae	g__Pyrodictium	s__Pyrodictium occultum	1	Utturkar et al. 2016	105 C	Marine solfataric field
GB_GCA_002507085.1	d__Archaea	p__Crenarchaeota	c__Thermoprotei	o__Marsarchaeales	f__UBA168	g__UBA168	s__UBA168 sp002507085	1	Parks et al 2017	pH 2.5, 50 to 85 C	Taiwan: Shi-Huang-Ping hot spring
GB_GCA_002855745.1	d__Archaea	p__Crenarchaeota	c__Thermoprotei	o__Thermofilales	f__Thermofilaceae	g__Thermofilum_A	s__Thermofilum_A sp002855745	1	Reysenbach et al. 2018	pH 6, 74 C	Hot spring in New Zealand
RS_GCF_000993805.1	d__Archaea	p__Crenarchaeota	c__Thermoprotei	o__Thermofilales	f__Thermofilaceae	g__Thermofilum_A	s__Thermofilum_A uzonense	1	Toshchakov et al. 2015	85, pH 6-6.5 C, anaerobe	Orange Thermal Field,
RS_GCF_000813245.1	d__Archaea	p__Crenarchaeota	c__Thermoprotei	o__Thermofilales	f__Thermofilaceae	g__Thermofilum	s__Thermofilum carboxyditrophus	1	Kochetkova et al. 2020		Hot spring in Kamchatka
RS_GCF_000015225.1	d__Archaea	p__Crenarchaeota	c__Thermoprotei	o__Thermofilales	f__Thermofilaceae	g__Thermofilum	s__Thermofilum pendens	1	Anderson et al. 2008		Isolated from a solfataric field in Iceland	anaerobic
RS_GCF_000018305.1	d__Archaea	p__Crenarchaeota	c__Thermoprotei	o__Thermoproteales	f__Thermocladiaceae	g__Caldivirga	s__Caldivirga maquilingensis	1	Itoh et al. 1999	3.7-4.2, 85 C		Grows on sulfur, thiosulfate or sulfate as electron acceptors. Possibly microaerobic growth. O2 protection
RS_GCF_001663375.1	d__Archaea	p__Crenarchaeota	c__Thermoprotei	o__Thermoproteales	f__Thermocladiaceae	g__Caldivirga	s__Caldivirga sp001663375	1	Parks et al 2017	pH 2.5, 50 to 85 C	Taiwan: Shi-Huang-Ping hot spring
GB_GCA_002506515.1	d__Archaea	p__Crenarchaeota	c__Thermoprotei	o__Thermoproteales	f__Thermocladiaceae	g__Caldivirga	s__Caldivirga sp002506515	1	Parks et al 2017	pH 2.5, 50 to 85 C	Taiwan: Shi-Huang-Ping hot spring
GB_GCA_001315925.1	d__Archaea	p__Crenarchaeota	c__Thermoprotei	o__Thermoproteales	f__Thermocladiaceae	g__Thermocladium	s__Thermocladium modestius	1	Itoh et al 1998	pH 2.6, 72 C
GB_GCA_001516585.1	d__Archaea	p__Crenarchaeota	c__Thermoprotei	o__Thermoproteales	f__Thermocladiaceae	g__Thermocladium	s__Thermocladium sp001516585	1	Jay ZJ et al., 2016	pH < 5, >70 C	YNP
GB_GCA_002508315.1	d__Archaea	p__Crenarchaeota	c__Thermoprotei	o__Thermoproteales	f__Thermocladiaceae	g__Thermocladium	s__Thermocladium sp002508315	1	Parks et al 2017	pH 2.5, 50 to 85 C	Taiwan: Shi-Huang-Ping hot spring
RS_GCF_001748385.1	d__Archaea	p__Crenarchaeota	c__Thermoprotei	o__Thermoproteales	f__Thermocladiaceae	g__Vulcanisaeta_B	s__Vulcanisaeta_B thermophila	1	Kim et al. 2016b, Yim et al. 2015 (isolate)	pH 4-6, 75- 90 C	Solfataric soil of Mayan volcano in the Republic of Phillipines
RS_GCF_000148385.1	d__Archaea	p__Crenarchaeota	c__Thermoprotei	o__Thermoproteales	f__Thermocladiaceae	g__Vulcanisaeta	s__Vulcanisaeta distributa	1	Mavromatis et al. 2010	pH 3.5-5.6, 70-92	Hot spring in Ohwakudani, Kanagawa, Japan
GB_GCA_002506645.1	d__Archaea	p__Crenarchaeota	c__Thermoprotei	o__Thermoproteales	f__Thermocladiaceae	g__Vulcanisaeta	s__Vulcanisaeta distributa_D	1	Parks et al 2017	pH 2.5, 50 to 85 C	Taiwan: Shi-Huang-Ping hot spring
GB_GCA_001315985.1	d__Archaea	p__Crenarchaeota	c__Thermoprotei	o__Thermoproteales	f__Thermocladiaceae	g__Vulcanisaeta	s__Vulcanisaeta distributa_E	1	Itoh et al. 2002	pH 4-5, 85-90 C
RS_GCF_000190315.1	d__Archaea	p__Crenarchaeota	c__Thermoprotei	o__Thermoproteales	f__Thermocladiaceae	g__Vulcanisaeta	s__Vulcanisaeta moutnovskia	1	Gumerov et al. 2011	pH 3.5- 6.5, 60 to 98 C	Solfataric field near Moutnovsky volcano in Kamchatka, Russia
GB_GCA_001516765.1	d__Archaea	p__Crenarchaeota	c__Thermoprotei	o__Thermoproteales	f__Thermocladiaceae	g__Vulcanisaeta	s__Vulcanisaeta sp001516765	1	Jay ZJ et al., 2016	pH < 5, >70 C	YNP
GB_GCA_002496475.1	d__Archaea	p__Crenarchaeota	c__Thermoprotei	o__Thermoproteales	f__Thermocladiaceae	g__Vulcanisaeta	s__Vulcanisaeta sp002496475	1	Parks et al 2017	pH 2.5, 50 to 85 C	Taiwan: Shi-Huang-Ping hot spring
GB_GCA_000016385.1	d__Archaea	p__Crenarchaeota	c__Thermoprotei	o__Thermoproteales	f__Thermoproteaceae	g__Pyrobaculum	s__Pyrobaculum arsenaticum	1	Huber et al 2000	68-100 C		No microaerophilic growth
GB_GCA_000234805.1	d__Archaea	p__Crenarchaeota	c__Thermoprotei	o__Thermoproteales	f__Thermoproteaceae	g__Pyrobaculum	s__Pyrobaculum ferrireducens	1	Mardanov AV et al.,2012	84 C, pH 6.8	Lake Fumarolic in Uzon Caldera in Russia
RS_GCF_000015205.1	d__Archaea	p__Crenarchaeota	c__Thermoprotei	o__Thermoproteales	f__Thermoproteaceae	g__Pyrobaculum	s__Pyrobaculum islandicum	1	Kashefi et al. 2000	100 C, pH 6.8-7
GB_GCA_000019805.1	d__Archaea	p__Crenarchaeota	c__Thermoprotei	o__Thermoproteales	f__Thermoproteaceae	g__Pyrobaculum	s__Pyrobaculum neutrophilum	1	Chan et al. 2013	85-100 C, pH 6-7
GB_GCA_001189275.1	d__Archaea	p__Crenarchaeota	c__Thermoprotei	o__Thermoproteales	f__Thermoproteaceae	g__Pyrobaculum	s__Pyrobaculum sp001189275	1	Jay ZJ et al., 2015	80°C, pH 6.1	Joseph's Coat Hot Spring, YNP	O2 < 3 Um, 3.8 mM SO42-, 700 uM S2O3 and 65 nM H2 and S0
GB_GCA_000960885.1	d__Archaea	p__Crenarchaeota	c__Thermoprotei	o__Thermoproteales	f__Thermoproteaceae	g__Thermoproteus	s__Thermoproteus sp000960885	1		pH 1-3, 27-87 C	Los Azufres
GB_GCA_002497345.1	d__Archaea	p__Crenarchaeota	c__Thermoprotei	o__Thermoproteales	f__Thermoproteaceae	g__Thermoproteus	s__Thermoproteus sp002497345	1		pH 1-3, 27-87 C	Los Azufres
RS_GCF_000253055.1	d__Archaea	p__Crenarchaeota	c__Thermoprotei	o__Thermoproteales	f__Thermoproteaceae	g__Thermoproteus	s__Thermoproteus tenax	1	Siebers et al. 2011	pH 5.6, 86 C		anaerobic
RS_GCF_000385565.1	d__Archaea	p__Halobacterota	c__Archaeoglobi	o__Archaeoglobales	f__Archaeoglobaceae	g__Archaeoglobus_A	s__Archaeoglobus_A sulfaticallidus	1	Stokke et al 2013	-	Juan de Fuca ridge	h2/co2 to sulfate reduction
RS_GCF_000194625.1	d__Archaea	p__Halobacterota	c__Archaeoglobi	o__Archaeoglobales	f__Archaeoglobaceae	g__Archaeoglobus_C	s__Archaeoglobus_C veneficus	1	Huber et al. 1997	75-80 C, pH 7	Black smokers at Mid Atlantic Ridge	lactate,formate, other carbon sources with sulfate, thiosulfate, nitrate as acceptors
RS_GCF_000008665.1	d__Archaea	p__Halobacterota	c__Archaeoglobi	o__Archaeoglobales	f__Archaeoglobaceae	g__Archaeoglobus	s__Archaeoglobus fulgidus	1	Klenk et al. 1997	-		anaerobic metabolism
GB_GCA_002878135.1	d__Archaea	p__Thermoplasmatota	c__Thermoplasmata	o__ARK-15	f__ARK-15	g__ARK-15	s__ARK-15 sp002878135	1	Burgess et al 2012	pH 5.5-7.5, 26-74 C	Zavarzin Spring in Kamchatka, Russia
