## Supplementary Table 6. Conserved features residues identified in cytbd families without quinol oxidizing features - qOR4b and subfamilies OR-C1a, OR-N for "Evolution of the cytochrome-*bd* type oxygen reductase superfamily and the function of cydAA’ in Archaea"

### Sheet: Sheet1
Clades from the phylogenetic tree
			heme b558 ligands		heme b595 site	heme d site	Proton channel				Proton coupled electron transfer
Clade	Reference sequence	Number of TM helices	H186	M393	E445	H19	E99	E107	S140	H126	W441	N148	F114	F116	L71	E74
qOR1 (Escherichia coli)	OUG26184.1	9	H186	M393	E445	H19	E99	E107	S140	H126	W441	N148	F114	F116	L71	E74
qOR2 (Rubrobacter aplysinae)	WP_053058001.1	9	H187	M328	E381	H22	E102	E109	S142	H128	W387	N150	Y116	F118	T74	T77
qOR3 (Geobacillus thermodenitrificans)	WP_011886836.1	9	H186	M325	H21	M328	E101	E108	S142	H128	W384	N150	Y115	Y117	T73	E76
qOR4a (Caldivirga maquilingensis)	WP_012186728.1	8	H210	M334	E395	H29	E109	E116	S150	H136	F401 (F/W)	M158	Y123	F125	T81	E84
qOR4b (Caldivirga maquilingensis)	WP_012186727.1	8	A190	N288	G330 (not conserved)	H19	I98	A107	I140	H126	G353 (not conserved)	F148	Y114	R116	T71	T74
OR-N3a (Methanoculleus sp.)	NQS74294.1	13	H263	L431	E484	H94	E174	E181	Q214	H200	W486	V222	L188	F190	A146	V149
OR-N3b (Methanoculleus sp.)	NQS74295.1	13	H258	M426	E480	H89	Y169	I176	Q209	H195	W490	A218	F183	F185	A141	M144
OR-N4a (Treponema sp.)	OHE59680.1	10	H191	-	E384	H24	Q104	E111	I147	H133	Q390	G155	F118	Y120	T76	P79
OR-N4b (Treponema sp.)	OHE59679.1	10	H190	-	G463	H21	E101	L108	Q143	H129	W466	G151	H115	F117	I73	V76
OR-N5a (Rubrobacter xylanophilus)	WP_143528031.1	10	H183	-	E406	H24	E104	E111	Q146	H132	Y416 (W/D/F/R/Y)	G154	W118	N120	I76	V79
OR-N5b (Rubrobacter xylanophilus)	WP_143528035.1	10	H202	-	S405 (S/E/T)	H34	A115	T122	W151	N137	Y411 (W/Y/F)	D159	H129	Y131	V86	L89
OR-N1 (Candidatus nitrospira inopinata)	WP_062484563.1	14	H222	M400	S449 (S/A/E)	H52	Y133	G140	T176	H162	F505 (W/Y/F)	T184	Y147	Y149	G104	I107
OR-N2 (Nitrospira sp.)	TKS59798.1	14	H269	N434/M430	S563 (S/A)	H99	Y183	E190	L227	H213	W569	I235	Y197	Y199	G155	I158
OR-C1a (Desulfovibrio senagalensis)	WP_151150981.1	8	F183	-	-	H24	E105	E112	S145	H131	-	L153	Y119	Y121	V77	W80

### Sheet: Sheet2
Species	cydA	cydA'	% similarity between subunit I and subunit II	E-value
Caldivirga maquilingensis	WP_012186728.1	WP_012186728.1	26.39	0.03
Methanoculleus sp.	NQS74294.1	NQS74295.1	47.63	1e-168
Rubrobacter xylanophilus	WP_143528031.1	WP_143528035.1	31.56	4e-28
Chloroflexi bacterium	TMC48000.1	TMC47996.1	28.08	9e-17
Treponema sp.	OHE59680.1	OHE59679.1	26.02	1e-33
Candidatus Nitrospira inopinata	CUS38322.1	CUS38331.1	32.4	3e-67
Calditrachaeota bacterium	NOZ55808.1	NOZ55807.1	35.48	3e-82
