## Supplementary Table 7. Number of heme c binding sites in cytbd sequences from OR-C1a/OR-C1b subfamilies. for "Evolution of the cytochrome-*bd* type oxygen reductase superfamily and the function of cydAA’ in Archaea"

### Sheet: OR-C1a_count
Accesssion	heme c count
648710679 DesfrDRAFT_3502 cytochrome bd-I ubiquinol oxidase subunit 1 apoprotein (EC 1.10.3.10) [Desulfovibrio fructosovorans JJ ctg00029: NZ_AECZ01000033]	8
649851286 Daes_0497 cytochrome bd-I ubiquinol oxidase subunit 1 apoprotein (EC 1.10.3.10) [Desulfovibrio aespoeensis Aspo-2 chromosome: NC_014844]	8
2523915375 G494DRAFT_01863 cytochrome bd-I ubiquinol oxidase subunit 1 apoprotein [Desulfobulbus mediterraneus DSM 13871 : G494DRAFT_scaffold00007.7]	8
2523966342 H529DRAFT_00176 cytochrome bd-I ubiquinol oxidase subunit 1 apoprotein [Thermodesulfobacterium thermophilum DSM 1276 : H529DRAFT_scaffold00002.2]	8
2524111912 H587DRAFT_00051 cytochrome bd-I ubiquinol oxidase subunit 1 apoprotein [Desulfovibrio aminophilus DSM 12254 : H587DRAFT_scaffold00001.1]	8
2537415364 B193_2709 Cytochrome bd terminal oxidase subunit I [Desulfovibrio magneticus Maddingley MBC34 : ALAO01000230]	8
2562529119 DGI_4051 cytochrome c family protein [Desulfovibrio gigas DSM 1382, ATCC 19364 : CP006586]	8
2577004733 FH5T_03790 cytochrome bd-I ubiquinol oxidase subunit 1 apoprotein [Draconibacterium orientale FH5 : CP007451]	8
2579731889 H034DRAFT_2343 cytochrome bd-I ubiquinol oxidase subunit 1 apoprotein [Desulfovibrio sp. DMSS-1 : H034DRAFT_scf7180000000011_quiver.5]	8
2588508742 HL41_08540 cytochrome bd-I ubiquinol oxidase subunit 1 apoprotein [Thermodesulfobacterium commune DSM 2178 : CP008796]	8
2623323805 Ga0070557_2598 cytochrome bd-I ubiquinol oxidase subunit 1 apoprotein [Desulfovibrio mexicanus DSM 13116 : Ga0070557_105]	8
2653205697 AWY79_02640 Cytochrome bd terminal oxidase subunit I [Desulfovibrio indicus J2 NCBI : CP014206]	8
2689767980 Ga0134258_101321 cytochrome bd-I ubiquinol oxidase subunit 1 apoprotein [Desulfovibrio singaporenus MKS re-assembly : Ga0134258_101]	8
2813129790 Ga0266297_101703 cytochrome bd-I ubiquinol oxidase subunit 1 apoprotein [Desulfovibrio sp. SP109 : Ga0266297_101]	8
2899423327 Ga0444067_001_218098_220563 mono/diheme cytochrome c family protein [Ga0444067_001 : Desulfovibrio sp. JC022]	8
645001857 Dbac_2631 cytochrome bd-I ubiquinol oxidase subunit 1 apoprotein (EC 1.10.3.10) [Desulfomicrobium baculatum DSM 4028: NC_013173]	8
2709102182 Ga0139011_1193 cytochrome bd-I ubiquinol oxidase subunit 1 apoprotein [Desulfovibrio algoritolerance K3S : Ga0139011_102]	8
2503787323 DND132_2492 cytochrome bd-I ubiquinol oxidase subunit 1 apoprotein [Desulfovibrio desulfuricans ND132 (Final JGI assembly) : Ddes_Contig54]	8
2503785666 DND132_0856 cytochrome bd-I ubiquinol oxidase subunit 1 apoprotein [Desulfovibrio desulfuricans ND132 (Final JGI assembly) : Ddes_Contig54]	8
2525727040 G493DRAFT_03466 cytochrome bd-I ubiquinol oxidase subunit 1 apoprotein [Desulfobulbus japonicus DSM 18378 : G493DRAFT_scaffold00027.27]	8
2540825559 BN4_11825 Cytochrome bd terminal oxidase subunit I [Desulfovibrio piezophilus C1TLV30, DSM 21447 : FO203427]	8
2638626372 Ga0078453_103241 hypothetical protein [Desulfovibrio sp. TomC : Ga0078453_103]	8
2841464128 Ga0397664_848 cytochrome bd-type quinol oxidase subunit 1 [Ga0397664_01 : Desulfovibrio carbinolicus DSM 3852]	8
2899429320 Ga0441822_03_345017_347554 cytochrome bd-type quinol oxidase subunit 1/mono/diheme cytochrome c family protein [Ga0441822_03 : Desulfovibrio senegalensis DSM 101509]	8
2899427549 Ga0441822_01_279379_282042 mono/diheme cytochrome c family protein [Ga0441822_01 : Desulfovibrio senegalensis DSM 101509]	8
637781151 Dde_0291 cytochrome bd-I ubiquinol oxidase subunit 1 apoprotein (EC 1.10.3.10) [Desulfovibrio desulfuricans G20: NC_007519]	8
644803858 DMR_35740 cytochrome bd-I ubiquinol oxidase subunit 1 apoprotein (EC 1.10.3.10) [Desulfovibrio magneticus RS-1: NC_012796]	8
644838957 Desal_0820 cytochrome bd-I ubiquinol oxidase subunit 1 apoprotein (EC 1.10.3.10) [Desulfovibrio salexigens DSM 2638: NC_012881]	8
647339923 DFW101DRAFT_2622 cytochrome bd-I ubiquinol oxidase subunit 1 apoprotein (EC 1.10.3.10) [Desulfovibrio sp. FW1012B ctg00066: NZ_ADFE01000027]	8
2508669147 DesU5LDRAFT_2971 cytochrome bd-type quinol oxidase, subunit 1 [Desulfovibrio sp. U5L : DesU5LDRAFT_DUA.2]	8
2524002592 H589DRAFT_2028 cytochrome bd-I ubiquinol oxidase subunit 1 apoprotein (EC 1.10.3.10) [Desulfovibrio zosterae DSM 11974 : H589DRAFT_scaffold00003.3]	8
2568539152 BR26DRAFT_00346 cytochrome bd-I ubiquinol oxidase subunit 1 apoprotein [Desulfovibrio bizertensis DSM 18034 : BR26DRAFT_scaffold00001.1]	8
2574159636 BR24DRAFT_1215 Cytochrome C oxidase, cbb3-type, subunit III [Desulfovibrio halophilus DSM 5663 : BR24DRAFT_scaffold00002.2]	8
2574173608 BR00DRAFT_1113 cytochrome bd-I ubiquinol oxidase subunit 1 apoprotein [Desulfomicrobium thermophilum DSM 16697 : BR00DRAFT_scaffold00002.2]	8
2574351755 BS11DRAFT_01764 hypothetical protein [Thermodesulfovibrio hydrogeniphilus DSM 18151 : BS11DRAFT_scaffold00049.49]	8
2823933516 Ga0374997_2190 mono/diheme cytochrome c family protein [Ga0374997_01 : Desulfovibrio ferrophilus IS5]	8
2890969014 Ga0441962_02_223622_226273 mono/diheme cytochrome c family protein [Ga0441962_02 : Thermodesulfovibrio sp. Kuro-1]	8
649927575 Despr_2724 cytochrome bd-I ubiquinol oxidase subunit 1 apoprotein (EC 1.10.3.10) [Desulfobulbus propionicus DSM 2032 chromosome: NC_014972]	8
2523710433 H588DRAFT_02028 Cytochrome bd terminal oxidase subunit I [Desulfovibrio hydrothermalis DSM 14728 : H588DRAFT_scaffold00004.4]	8
2528593219 H586DRAFT_02215 cytochrome bd-I ubiquinol oxidase subunit 1 apoprotein [Desulfovibrio alaskensis DSM 16109 : H586DRAFT_scaffold00006.6]	8
2574202859 BP82DRAFT_00944 cytochrome bd-I ubiquinol oxidase subunit 1 apoprotein (EC 1.10.3.10) [Desulfovibrio vietnamensis DSM 10520 : BP82DRAFT_scaffold00004.4]	8
2651740577 Ga0045936_122234 Cytochrome bd terminal oxidase subunit I [Desulfovibrio hydrothermalis AM13, DSM 14728 : Ga0045936_12]	8
2688216693 Ga0133372_112385 cytochrome bd-I ubiquinol oxidase subunit 1 apoprotein [Desulfovibrio sp. J2 : Ga0133372_11]	8
2789372251 Ga0302021_10695 cytochrome bd-I ubiquinol oxidase subunit 1 apoprotein [Desulfovibrionaceae bacterium CG1_02_65_16 : Ga0302021_1069]	8
2890949464 Ga0444314_064_62458_64965 cytochrome bd-type quinol oxidase subunit 1 [Ga0444314_064 : Pseudodesulfovibrio sp. JC047]	8
2515861568 B149DRAFT_01250 Cytochrome bd-type quinol oxidase, subunit 1 [Desulfovibrio oxyclinae DSM 11498 : B149DRAFT_scaffold_3.4]	8
2523326987 G453DRAFT_03737 hypothetical protein [Desulfovibrio putealis DSM 16056 : G453DRAFT_scaffold00011.11]	8
2529392656 H530DRAFT_0592 cytochrome bd-I ubiquinol oxidase subunit 1 apoprotein [Thermodesulfovibrio islandicus DSM 12570 : H530DRAFT_scaffold00001.1]	8
2541020478 K366DRAFT_0273 hypothetical protein [Desulfovibrio cf. magneticus IFRC170 : K366DRAFT_scf7180000000022_quiver.2]	8
2623442208 Ga0070595_10990 cytochrome bd-I ubiquinol oxidase subunit 1 apoprotein [Desulfomicrobium apsheronum DSM 5918 : Ga0070595_109]	8
2875781170 Ga0244497_16_48246_50891 mono/diheme cytochrome c family protein [Ga0244497_16 : Desulfomicrobium macestii DSM 4194]	8
2899443219 Ga0444066_01_316167_318635 mono/diheme cytochrome c family protein [Ga0444066_01 : Desulfovibrio sp. JC010]	8
2523312297 G450DRAFT_02888 hypothetical protein [Desulfovibrio gigas DSM 1382 : G450DRAFT_scaffold00039.39]	8
2524007592 G581DRAFT_0543 cytochrome bd-I ubiquinol oxidase subunit 1 apoprotein [Thermodesulfovibrio thiophilus DSM 17215 : G581DRAFT_scaffold00001.1]	8
2524271552 G394DRAFT_00772 cytochrome bd-I ubiquinol oxidase subunit 1 apoprotein [Desulfomicrobium escambiense DSM 10707 : G394DRAFT_scaffold00003.3]	8
2566031990 BR06DRAFT_00895 Cytochrome bd terminal oxidase subunit I [Desulfovibrio frigidus DSM 17176 : BR06DRAFT_scaffold00002.2]	8
2676910339 Ga0104486_103353 Cytochrome bd terminal oxidase subunit I [Desulfomicrobium norvegicum DSM 1741 : Ga0104486_103]	8
2695067182 Ga0131253_1653 cytochrome bd-I ubiquinol oxidase subunit 1 apoprotein [Draconibacterium orientale DSM 25947 : Ga0131253_165]	8
2776114632 Ga0259004_122434 cytochrome bd-I ubiquinol oxidase subunit 1 apoprotein [Pseudodesulfovibrio profundus 500-1 : Ga0259004_12]	8
2785473361 Ga0244724_11021 cytochrome bd-I ubiquinol oxidase subunit 1 apoprotein [Pseudodesulfovibrio indicus DSM 101483 : Ga0244724_110]	8
2834730615 Ga0338138_2872 cytochrome bd-type quinol oxidase subunit 1 [Ga0338138_061 : Desulfovibrio sp. DV]	8
643374429 THEYE_A0176 cytochrome bd-I ubiquinol oxidase subunit 1 apoprotein (EC 1.10.3.10) [Thermodesulfovibrio yellowstonii DSM 11347: NC_011296]	8
2524221685 G580DRAFT_00919 cytochrome bd-I ubiquinol oxidase subunit 1 apoprotein [Thermodesulfobacterium hveragerdense DSM 12571 : G580DRAFT_scaffold00008.8]	8
2524274843 G496DRAFT_00627 cytochrome bd-I ubiquinol oxidase subunit 1 apoprotein [Desulfovibrio bastinii DSM 16055 : G496DRAFT_scaffold00003.3]	8
2524274599 G496DRAFT_00381 cytochrome bd-I ubiquinol oxidase subunit 1 apoprotein (EC 1.10.3.10) [Desulfovibrio bastinii DSM 16055 : G496DRAFT_scaffold00002.2]	8
2558014507 Q362DRAFT_01009 cytochrome bd-I ubiquinol oxidase subunit 1 apoprotein [Desulfobulbus elongatus DSM 2908 : Q362DRAFT_scaffold00006.6]	8
2562214047 Q368DRAFT_00735 cytochrome bd-I ubiquinol oxidase subunit 1 apoprotein (EC 1.10.3.10) [Desulfovibrio alcoholivorans DSM 5433 : Q368DRAFT_scaffold00002.2]	8
2574445035 CC99DRAFT_01092 cytochrome bd-I ubiquinol oxidase subunit 1 apoprotein [Thermodesulfobacterium commune DSM 2178 : CC99DRAFT_scaffold00009.9]	8
2574506988 BO23DRAFT_01118 cytochrome bd-I ubiquinol oxidase subunit 1 apoprotein [Desulfovibrio senezii DSM 8436 : BO23DRAFT_scaffold00006.6]	8
2576857235 BR09DRAFT_02108 cytochrome bd-I ubiquinol oxidase subunit 1 apoprotein [Desulfovibrio idahonensis DSM 15450 : BR09DRAFT_scaffold00009.9]	8
2600104370 Ga0056056_1795 Cytochrome bd terminal oxidase subunit I [Desulfovibrio ferrireducens DSM 16995 : Ga0056056_scaffold00002.2]	8
2883870498 Ga0439577_01_1688638_1691154 mono/diheme cytochrome c family protein [Ga0439577_01 : Pseudodesulfovibrio sp. zrk46]	8
2883911630 Ga0439512_01_660568_663078 cytochrome bd-type quinol oxidase subunit 1 [Ga0439512_01 : Pseudodesulfovibrio sp. SRB007]	8
2887961003 Ga0443067_01_1480374_1483016 mono/diheme cytochrome c family protein [Ga0443067_01 : Desulfovibrio sp. IOR2]	8
2887960498 Ga0443067_01_931746_934247 cytochrome bd-type quinol oxidase subunit 1 [Ga0443067_01 : Desulfovibrio sp. IOR2]	8
2753014821 Ga0181496_12630 cytochrome bd-I ubiquinol oxidase subunit 1 apoprotein [Halodesulfovibrio spirochaetisodalis JC271 : Ga0181496_126]	7
2525929463 H584DRAFT_1239 cytochrome bd-I ubiquinol oxidase subunit 1 apoprotein [Desulfovibrio acrylicus DSM 10141 : H584DRAFT_scaffold00002.2]	7
2568553788 BR08DRAFT_02368 cytochrome bd-I ubiquinol oxidase subunit 1 apoprotein (EC 1.10.3.10) [Desulfovibrio gracilis DSM 16080 : BR08DRAFT_scaffold00015.15]	7
2689771914 Ga0134259_10490 cytochrome bd-I ubiquinol oxidase subunit 1 apoprotein [Desulfovibrio sp. MKS re-assembly : Ga0134259_104]	7
2890918439 Ga0442942_45_179653_182286 cytochrome bd-type quinol oxidase subunit 1 [Ga0442942_45 : Halodesulfovibrio sp. MK-HDV]	7
2587790629 EK01DRAFT_1152 cytochrome bd-I ubiquinol oxidase subunit 1 apoprotein [Desulfovibrio marinisediminis DSM 17456 : EK01DRAFT_scaffold00002.2]	7
2518925770 F461DRAFT_01835 cytochrome bd-I ubiquinol oxidase subunit 1 apoprotein [Desulfovibrio desulfuricans aestuarii ATCC 29578 : F461DRAFT_scaffold00002.2]	7
2523634072 G452DRAFT_3211 cytochrome bd-I ubiquinol oxidase subunit 1 apoprotein [Desulfovibrio longus DSM 6739 : G452DRAFT_scaffold00008.8]	7
2721868767 Ga0154365_101019 cytochrome bd-I ubiquinol oxidase subunit 1 apoprotein [Desulfovibrionales bacterium GWA2_65_9 : Ga0154365_1010]	7
2588096491 EK04DRAFT_02226 cytochrome bd-I ubiquinol oxidase subunit 1 apoprotein [Desulfovibrio desulfuricans aestuarii DSM 17919 : EK04DRAFT_scaffold00004.4]	7
2753126641 Ga0166309_100559 cytochrome bd-I ubiquinol oxidase subunit 1 apoprotein [Thermodesulfovibrio sp. N1 : Ga0166309_1005]	5
2887600971 Ga0442658_021_401980_403995 mono/diheme cytochrome c family protein [Ga0442658_021 : Desulforhopalus sp. IMCC35007]	4
2596706514 LX67DRAFT_00891 Cytochrome C oxidase, cbb3-type, subunit III [Desulforhopalus singaporensis DSM 12130 : LX67DRAFT_scaffold00005.5]	3
2891205627 Ga0441266_21_647280_648863 mono/diheme cytochrome c family protein [Ga0441266_21 : Granulicella sp. L46]	2
648709429 DesfrDRAFT_2266 cytochrome bd-I ubiquinol oxidase subunit 1 apoprotein (EC 1.10.3.10) [Desulfovibrio fructosovorans JJ ctg00011: NZ_AECZ01000014]	1
2509838996 CytfeDRAFT_3820 Cytochrome C oxidase, cbb3-type, subunit III [Cytophaga fermentans IAM 14302, DSM 9555 : CytfeDRAFT_CFC.3]	1
2520890165 C518_2524 Cytochrome C oxidase, cbb3-type, subunit III [Lysinibacillus fusiformis ZB2 : AMQZ01000014]	1
2523171323 HMPREF9715_00963 cytochrome bd-I ubiquinol oxidase subunit 1 apoprotein (EC 1.10.3.10) [Myroides odoratimimus CIP 101113 : NZ_JH590837]	1
2541353644 HMPREF9713_01972 Cytochrome C oxidase, cbb3-type, subunit III [Myroides odoratimimus CCUG 12700 : AGZL01000024]	1
2561510033 Q385DRAFT_0890 cytochrome bd-I ubiquinol oxidase subunit 1 apoprotein [Sulfurihydrogenibium subterraneum DSM 15120 : Q385DRAFT_scaffold00003.3]	1
2673816802 Ga0124432_100546 cytochrome bd-I ubiquinol oxidase subunit 1 apoprotein [Paenibacillus sp. A3 : Ga0124432_1005]	1
2686342850 Ga0104518_0527 Cytochrome c [Bryocella elongata DSM 22489 : Ga0104518_101]	1
2698155430 Ga0131162_101453 cytochrome bd-I ubiquinol oxidase subunit 1 apoprotein [Mariniphaga anaerophila DSM 26910 : Ga0131162_101]	1
2724729656 Ga0156822_10923 cytochrome bd-I ubiquinol oxidase subunit 1 apoprotein [Sulfuricurvum sp. RIFOXYD2_FULL_44_160 : Ga0156822_1092]	1
2752946746 Ga0166274_110098 cytochrome bd-I ubiquinol oxidase subunit 1 apoprotein [Hydrotalea flava CCUG 51397 : Ga0166274_1100]	1
2839870129 Ga0395585_3813 mono/diheme cytochrome c family protein [Ga0395585_024 : Paenibacillus elgii NBRC 100335]	1
2849481427 Ga0347002_01_2650199_2651665 mono/diheme cytochrome c family protein [Ga0347002_01 : Sphingobacterium sp. HMA12]	1
2899134199 Ga0440848_080_2199_3644 hypothetical protein [Ga0440848_080 : Myroides sp. BIT-d1]	1
2899133065 Ga0440848_046_59839_61290 hypothetical protein [Ga0440848_046 : Myroides sp. BIT-d1]	1
2899416208 Ga0441479_230_6220_7527 cytochrome bd-type quinol oxidase subunit 1 [Ga0441479_230 : Desulfovibrio sp. DS-1]	1
637123727 DVU2484 cytochrome c family protein [Desulfovibrio vulgaris subsp. vulgaris str. Hildenborough: NC_002937]	1
646638620 Thal_0408 cytochrome c class I [Thermocrinis albus DSM 14484 chromosome: NC_013894]	1
2508701743 DesteDRAFT_2777 Cytochrome bd terminal oxidase subunit I [Desulfovibrio termitidis HI1 : DesteDRAFT_DTF.1]	1
2547389201 MGF69DRAFT_02262 Cytochrome c, mono- and diheme variants [Paenibacillus elgii B69 : MGF69DRAFT_AFHW01000032_1.32]	1
2618094915 Ga0070193_101373 Cytochrome C oxidase, cbb3-type, subunit III [Paenibacillus tianmuensis CGMCC 1.8946 : Ga0070193_1013]	1
2623215139 Ga0070599_103208 cytochrome bd-I ubiquinol oxidase subunit 1 apoprotein [Myroides profundi DSM 19823 : Ga0070599_103]	1
2638200450 Ga0081966_109199 Cytochrome C oxidase, cbb3-type, subunit III [Lysinibacillus macroides DSM 54 : Ga0081966_109]	1
2686626789 Ga0133307_11861 Cytochrome bd terminal oxidase subunit I [Desulfomicrobium orale DSM 12838 : Ga0133307_11]	1
2701226989 Ga0139236_112554 cytochrome bd-I ubiquinol oxidase subunit 1 apoprotein [Desulfovibrio sp. G11 (Initial assembly no Illumina polishing) : Ga0139236_11]	1
2709103732 Ga0139011_2743 Cytochrome C oxidase, cbb3-type, subunit III [Desulfovibrio algoritolerance K3S : Ga0139011_104]	1
2722529964 Ga0156785_11143 cytochrome bd-I ubiquinol oxidase subunit 1 apoprotein [Sulfuricurvum sp. RIFOXYD12_FULL_44_77 : Ga0156785_1114]	1
2731397303 Ga0128338_10632 Cytochrome C oxidase, cbb3-type, subunit III [Desulfovibrio brasiliensis JCM 12178 : Ga0128338_1063]	1
2773065910 Ga0244598_1915 cytochrome bd-I ubiquinol oxidase subunit 1 apoprotein [Sphingobacterium detergens CECT 7938 : Ga0244598_101]	1
2791374572 Ga0302701_112260 hypothetical protein [Desulfovibrio sp. 86-1 : Ga0302701_11]	1
2834732502 Ga0338628_180 mono/diheme cytochrome c family protein [Ga0338628_01 : Desulfovibrio sp. AM18-2]	1
2885508078 Ga0448269_035_42026_43342 cytochrome c553 [Ga0448269_035 : Paenibacillus sp. MEC069]	1
2896074058 Ga0441238_01_4059657_4061105 hypothetical protein [Ga0441238_01 : Chitinophaga sp. G-6-1-13]	1
646540702 HTH_0619 cytochrome c family protein [Hydrogenobacter thermophilus TK-6: NC_013799]	1
2514515297 HMPREF9712_00376 Cytochrome C oxidase, cbb3-type, subunit III [Myroides odoratimimus CCUG 10230 : NZ_AGEC01000002]	1
2503786933 DND132_2107 cytochrome bd-I ubiquinol oxidase subunit 1 apoprotein [Desulfovibrio desulfuricans ND132 (Final JGI assembly) : Ddes_Contig54]	1
2525726742 G493DRAFT_03166 cytochrome bd-I ubiquinol oxidase subunit 1 apoprotein (EC 1.10.3.10) [Desulfobulbus japonicus DSM 18378 : G493DRAFT_scaffold00023.23]	1
2563207712 HMPREF0326_02580 Cytochrome C oxidase, cbb3-type, subunit III [Desulfovibrio sp. 3_1_syn3 : ADDR02000002]	1
2581431469 AA76DRAFT_02439 Cytochrome C oxidase, cbb3-type, subunit III [Paenibacillus ehimensis A2 : AA76DRAFT_JFHX01000039_1.39]	1
2587431093 ET33_13495 Cytochrome C oxidase, cbb3-type, subunit III [Paenibacillus sp. MSt1 : JNVM01000002]	1
2646275794 Ga0046402_112321 Cytochrome C oxidase, cbb3-type, subunit III [Desulfovibrio vulgaris RCH1 : Ga0046402_11]	1
2649125153 Ga0077859_111855 Cytochrome C oxidase, cbb3-type, subunit III [Myroides profundi D25 : Ga0077859_11]	1
2654384331 Ga0104380_10445 Cytochrome C oxidase, cbb3-type, subunit III [Desulfovibrio legallii KHC7 : Ga0104380_104]	1
2694669837 Ga0115459_5640 cytochrome bd-I ubiquinol oxidase subunit 1 apoprotein [Chitinophaga sp. YR627 : Ga0115459_105]	1
2719779614 Ga0175986_111955 cytochrome bd-I ubiquinol oxidase subunit 1 apoprotein [Myroides sp. ZB35 : Ga0175986_11]	1
2744846517 Ga0132858_107077 cytochrome bd-I ubiquinol oxidase subunit 1 apoprotein [Paenibacillus elgii M63 : Ga0132858_1070]	1
2753197075 Ga0198664_11133 bd-type cytochrome oxidase subunit I [Sulfurospirillum sp. SL2-1 : Ga0198664_11]	1
2722222021 Ga0154594_10253 cytochrome bd-I ubiquinol oxidase subunit 1 apoprotein [Sulfuricurvum sp. GWF2_44_89 : Ga0154594_1025]	1
2792585536 Ga0309421_100257 cbb3-type cytochrome c oxidase subunit III [Lysinibacillus jejuensis N25 : Ga0309421_1002]	1
2831264357 Ga0393101_2432 hypothetical protein [Ga0393101_01 : Sphingobacterium psychroaquaticum SJ-25]	1
2896140304 Ga0441149_11_78350_79813 hypothetical protein [Ga0441149_11 : Chitinophaga sp. O9]	1
2883550045 Ga0442267_02_220031_221530 hypothetical protein [Ga0442267_02 : Terrimonas sp. NS-102]	1
2884780408 Ga0441325_338_24788_26254 hypothetical protein [Ga0441325_338 : Chitinophaga sp. ATCC 35208]	1
2894954212 Ga0444300_392_9393_10844 hypothetical protein [Ga0444300_392 : Myroides sp. LoEW2-1]	1
2899430877 Ga0441782_01_402169_403521 mono/diheme cytochrome c family protein [Ga0441782_01 : Desulfovibrio sp. PG-178-WT-4]	1
642657005 SYO3AOP1_0717 cytochrome bd-I ubiquinol oxidase subunit 1 apoprotein (EC 1.10.3.10) [Sulfurihydrogenibium sp. YO3AOP1: NC_010730]	1
645270901 SULYE_0791 cytochrome bd-I ubiquinol oxidase subunit 1 apoprotein (EC 1.10.3.10) [Sulfurihydrogenibium yellowstonense SS-5: NZ_ABZS01000062]	1
646423794 Sdel_0543 cytochrome c class I [Sulfurospirillum deleyianum DSM 6946: NC_013512]	1
2512917780 Theru_0218 Cytochrome bd-type quinol oxidase, subunit 1 [Thermocrinis ruber DSM 12173 : Theru_Contig644.1]	1
2523251132 HMPREF9711_02472 cytochrome bd-I ubiquinol oxidase subunit 1 apoprotein (EC 1.10.3.10) [Myroides odoratimimus CCUG 3837 : NZ_JH815536]	1
2580315791 U871DRAFT_00683 Cytochrome C oxidase, cbb3-type, subunit III [Myroides odoratimimus H1bi : U871DRAFT_AYMS01000012_1.12]	1
2616585303 Ga0070008_11026 Cytochrome C oxidase, cbb3-type, subunit III [Myroides marinus DSM 23048 : Ga0070008_110]	1
2639139796 Ga0073256_11648 Cytochrome C oxidase, cbb3-type, subunit III [Paenibacillus sp. CL123 : Ga0073256_116]	1
2650341822 Ga0104771_111984 Cytochrome C oxidase, cbb3-type, subunit III [Myroides odoratimimus PR63039 (Whole genome of multi-drug resistant strain Myroides odoratimimus) : Ga0104771_11]	1
2677095411 Ga0104507_10531 Cytochrome C oxidase, cbb3-type, subunit III [Myroides phaeus DSM 23313 : Ga0104507_105]	1
2688210699 Ga0133369_112682 Cytochrome bd terminal oxidase subunit I [Sulfurospirillum cavolei UCH003 : Ga0133369_11]	1
2700163072 Ga0131103_0612 Cytochrome bd terminal oxidase subunit I [Thermocrinis minervae DSM 19557 : Ga0131103_11]	1
2701167452 Ga0131164_12674 cytochrome bd-I ubiquinol oxidase subunit 1 apoprotein [Tangfeifania diversioriginum DSM 27063 : Ga0131164_126]	1
2776333633 Ga0264211_11135 bd-type cytochrome oxidase subunit I [Sulfurospirillum sp. SL2-2 : Ga0264211_11]	1
2838960055 Ga0351712_1484 hypothetical protein [Ga0351712_03 : Myroides odoratimimus NCTC 11180]	1
2841003495 Ga0336290_1084 hypothetical protein [Ga0336290_01 : Chitinophaga sp. GDMCC 1.1325]	1
2855316438 Ga0317231_03_1518832_1520160 mono/diheme cytochrome c family protein [Ga0317231_03 : Lysinibacillus sphaericus NCTC 10338]	1
2884792817 Ga0439822_01_1464496_1465953 hypothetical protein [Ga0439822_01 : Chitinophaga sp. 1310]	1
639818977 Dvul_0759 cytochrome c family protein [Desulfovibrio vulgaris subsp. vulgaris DP4: NC_008751]	1
649794061 Sulku_2458 cytochrome bd-I ubiquinol oxidase subunit 1 apoprotein (EC 1.10.3.10) [Sulfuricurvum kujiense DSM 16994 chromosome: NC_014762]	1
2523307493 G497DRAFT_00988 Cytochrome C oxidase, cbb3-type, subunit III [Desulfovibrio cuneatus DSM 11391 : G497DRAFT_scaffold00006.6]	1
2524893305 G449DRAFT_1202 cytochrome bd-I ubiquinol oxidase subunit 1 apoprotein (EC 1.10.3.10) [Desulfovibrio desulfuricans desulfuricans DSM 642 : G449DRAFT_scaffold00002.2]	1
2647605865 Ga0073007_105118 Cytochrome bd terminal oxidase subunit I [Sulfurospirillum cavolei NBRC 109482 : Ga0073007_105]	1
2691104502 Ga0125932_1294 cytochrome bd-I ubiquinol oxidase subunit 1 apoprotein [Chloracidobacterium thermophilum OC1 : Ga0125932_12]	1
2714843031 Ga0125323_106162 cytochrome bd-I ubiquinol oxidase subunit 1 apoprotein [Myroides odoratimimus CCUG 39352 : Ga0125323_106]	1
2789373244 Ga0302021_11305 cytochrome bd-I ubiquinol oxidase subunit 1 apoprotein [Desulfovibrionaceae bacterium CG1_02_65_16 : Ga0302021_1130]	1
2792588938 Ga0309409_101796 cytochrome bd-I ubiquinol oxidase subunit 1 apoprotein [Lysinibacillus tabacifolii K3514 : Ga0309409_101]	1
2792598186 Ga0309416_1008179 cytochrome bd-I ubiquinol oxidase subunit 1 apoprotein [Lysinibacillus mangiferihumi M-GX18 : Ga0309416_1008]	1
2628259845 Ga0077880_112028 cytochrome bd-I ubiquinol oxidase subunit 1 apoprotein [Myroides sp. A21 : Ga0077880_11]	1
2881062256 Ga0442508_28_50808_52127 mono/diheme cytochrome c family protein [Ga0442508_28 : Paenibacillus thalictri N2SHLJ1]	1
2899439625 Ga0452884_32_8027_9376 mono/diheme cytochrome c family protein [Ga0452884_32 : Desulfovibrio legallii H1T]	1
648495491 BFZC1_14988 cytochrome bd-I ubiquinol oxidase subunit 1 apoprotein (EC 1.10.3.10) [Lysinibacillus fusiformis ZC1 contig00040: NZ_ADJR01000038]	1
643581152 Ddes_0368 cytochrome bd-I ubiquinol oxidase subunit 1 apoprotein (EC 1.10.3.10) [Desulfovibrio desulfuricans subsp. desulfuricans str. ATCC 27774: NC_011883]	1
2512359796 Cabther_A0912 cytochrome bd-I ubiquinol oxidase subunit 1 apoprotein [Candidatus Chloracidobacterium thermophilum B : NC_016024]	1
2514391224 DA2_2950 Cytochrome bd terminal oxidase subunit I [Desulfovibrio sp. A2 : NZ_AGFG01000060]	1
2555474576 M925DRAFT_01863 cytochrome bd-I ubiquinol oxidase subunit 1 apoprotein (EC 1.10.3.10) [Lysinibacillus sphaericus KCTC 3346 : M925DRAFT_AUOZ01000014_1.14]	1
2579978547 EG19_10715 Cytochrome c [Thermoanaerobaculum aquaticum MP-01 : JMFG01000006]	1
2597230613 IP94DRAFT_3213 Cytochrome C oxidase, cbb3-type, subunit III [Flavobacterium anhuiense CGMCC 1.6859 : IP94DRAFT_scaffold00005.5]	1
2598246870 Ga0057503_00832 Cytochrome C oxidase, cbb3-type, subunit III [Lysinibacillus sp. BF-4 : Ga0057503_gi674784463.6]	1
2633898571 Ga0078357_101925 Cytochrome C oxidase, cbb3-type, subunit III [Myroides odoratimimus strain:L41 : Ga0078357_1019]	1
2676908125 Ga0104508_106155 Cytochrome C oxidase, cbb3-type, subunit III [Psychroflexus halocasei DSM 23581 : Ga0104508_106]	1
2772374411 Ga0154166_109192 bd-type cytochrome oxidase subunit I [Chlorobium sp. GBChlB : Ga0154166_109]	1
2776465059 Ga0263753_111399 cytochrome c553 [Chitinophaga sp. MD30 : Ga0263753_11]	1
2827970018 Ga0373287_5470 mono/diheme cytochrome c family protein [Ga0373287_17 : Runella defluvii DSM 17976]	1
2843249885 Ga0272172_01_3200860_3202188 mono/diheme cytochrome c family protein [Ga0272172_01 : Lysinibacillus sphaericus DSM 28]	1
2855355738 Ga0157482_22_428172_429500 mono/diheme cytochrome c family protein [Ga0157482_22 : Lysinibacillus sphaericus FSL M8-0337]	1
2878148484 Ga0439263_33_505807_507264 hypothetical protein [Ga0439263_33 : Chitinophaga varians Ae27]	1
2882796039 Ga0441435_08_3537206_3538669 hypothetical protein [Ga0441435_08 : Chitinophaga sp. Mgbs1]	1
2882795557 Ga0441435_08_2861452_2862885 hypothetical protein [Ga0441435_08 : Chitinophaga sp. Mgbs1]	1
2514486911 HMPREF1022_00932 Cytochrome C oxidase, cbb3-type, subunit III [Desulfovibrio sp. 6_1_46AFAA : NZ_ACWM01000031]	1
2523163702 HMPREF9714_00905 Cytochrome C oxidase, cbb3-type, subunit III [Myroides odoratimimus CCUG 12901 : NZ_JH590834]	1
2525251709 G563DRAFT_00222 cytochrome bd-I ubiquinol oxidase subunit 1 apoprotein (EC 1.10.3.10) [Runella zeae DSM 19591 : G563DRAFT_scaffold00001.1]	1
2583133875 EJ49DRAFT_00452 Cytochrome bd terminal oxidase subunit I [Desulfovibrio litoralis DSM 11393 : EJ49DRAFT_scaffold00001.1]	1
2595153961 IE73DRAFT_02517 Cytochrome C oxidase, cbb3-type, subunit III [Desulfovibrio desulfuricans DSM 7057 : IE73DRAFT_scaffold00064.64]	1
2595319443 FG16DRAFT_04345 Cytochrome C oxidase, cbb3-type, subunit III [Paenibacillus sp. UNCCL117 : FG16DRAFT_scaffold00016.16]	1
2701204821 Ga0131166_10689 cytochrome bd-I ubiquinol oxidase subunit 1 apoprotein [Myroides xuanwuensis DSM 27251 : Ga0131166_106]	1
2776328217 Ga0263408_11131 hypothetical protein [Sulfurospirillum sp. JPD-1 : Ga0263408_11]	1
2876980351 Ga0339222_19_26667_28109 mono/diheme cytochrome c family protein [Ga0339222_19 : Flavobacterium sp. ACN6]	1
2883743191 Ga0439608_01_1284013_1285425 hypothetical protein [Ga0439608_01 : Hydrogenobacter sp. T-8]	1
643541061 DvMF_2531 cytochrome bd-type quinol oxidase subunit 1-like protein [Desulfovibrio vulgaris str. 'Miyazaki F': NC_011769]	1
644968222 Cpin_6091 cytochrome bd-I ubiquinol oxidase subunit 1 apoprotein (EC 1.10.3.10) [Chitinophaga pinensis DSM 2588: NC_013132]	1
650433773 Hydth_0618 cytochrome c class I [Hydrogenobacter thermophilus TK-6: CP002221]	1
2507134864 Sulba_0599 hypothetical protein Sulba_0599 [Sulfurospirillum barnesii SES-3 : Sulba_Contig204.1]	1
2524275430 G496DRAFT_01214 cytochrome bd-I ubiquinol oxidase subunit 1 apoprotein (EC 1.10.3.10) [Desulfovibrio bastinii DSM 16055 : G496DRAFT_scaffold00006.6]	1
2524848789 K354DRAFT_02366 hypothetical protein [Sulfurospirillum arcachonense DSM 9755 : K354DRAFT_scaffold00017.17]	1
2548801902 Tcrinisr02_00293 Cytochrome bd terminal oxidase subunit I [Thermocrinis Tcrinis-r02 (Thermocrinis (BCH_13_ug4)) : Tcrinisr02_Tcrinis-r02_scf1119030633291.16]	1
2559154764 SMUL_0150 Cytochrome bd terminal oxidase subunit I [Sulfurospirillum multivorans DSM 12446 : CP007201]	1
2578377178 T479_06835 Cytochrome C oxidase, cbb3-type, subunit III [Lysinibacillus sp. GY32 : CP006837]	1
2579600540 JCM21142_83128 Cytochrome C oxidase, cbb3-type, subunit III [Cytophaga fermentans JCM 21142 : BAMD01000045]	1
2595638911 LX80DRAFT_01144 cbb3-type cytochrome c oxidase subunit III [Hydrotalea sandarakina DSM 23241 : LX80DRAFT_scaffold00003.3]	1
2597218304 JM89DRAFT_00893 cbb3-type cytochrome c oxidase subunit III [Myroides odoratimimus ATCC BAA-634 : JM89DRAFT_scaffold00003.3]	1
2635120471 Ga0070509_10728 Cytochrome C oxidase, cbb3-type, subunit III [Chitinophaga eiseniae DSM 22224 : Ga0070509_107]	1
2686846654 Ga0133518_113177 cytochrome bd-I ubiquinol oxidase subunit 1 apoprotein [Desulfovibrio fairfieldensis CCUG 45958 : Ga0133518_11]	1
2731431632 Ga0128355_105208 hypothetical protein [Thermodesulfovibrio aggregans JCM 13213 : Ga0128355_105]	1
2744783618 Ga0132840_107691 cbb3-type cytochrome c oxidase subunit III [Myroides marinus L41 : Ga0132840_1076]	1
2835021117 Ga0344328_738 hypothetical protein [Ga0344328_12 : Psychroflexus sp. S27]	1
2848599224 Ga0398954_1880 mono/diheme cytochrome c family protein [Ga0398954_01 : Desulfovibrio desulfuricans IC1]	1
2849492961 Ga0338522_01_951937_953403 mono/diheme cytochrome c family protein [Ga0338522_01 : Sphingobacterium sp. M46]	1
2861451549 Ga0415384_07_12237_13628 mono/diheme cytochrome c family protein [Ga0415384_07 : Desulfovibrio intestinalis DSM 11275]	1
2899435729 Ga0444081_298_505_1812 cytochrome bd-type quinol oxidase subunit 1 [Ga0444081_298 : Desulfovibrio sp. XJ01]	1
2731397571 Ga0128338_10775 Cytochrome bd terminal oxidase subunit I [Desulfovibrio brasiliensis JCM 12178 : Ga0128338_1077]	0

### Sheet: OR-C1b_count
Accession	Heme_c_count
2701226990 Cytochrome C oxidase, cbb3-type, subunit III [Desulfovibrio sp. G11 (Initial assembly no Illumina polishing) : Ga0139236_11]	2
2789373245 cbb3-type cytochrome c oxidase subunit III [Desulfovibrionaceae bacterium CG1_02_65_16 : Ga0302021_1130]	2
2698155431 cytochrome c [Mariniphaga anaerophila DSM 26910 : Ga0131162_101]	1
2701167451 cytochrome c [Tangfeifania diversioriginum DSM 27063 : Ga0131164_126]	1
2694669836 cytochrome c [Chitinophaga sp. YR627 : Ga0115459_105]	1
2752946745 cytochrome c [Hydrotalea flava CCUG 51397 : Ga0166274_1100]	1
2595638910 cytochrome c [Hydrotalea sandarakina DSM 23241 : LX80DRAFT_scaffold00003.3]	1
2561510032 cytochrome c [Sulfurihydrogenibium subterraneum DSM 15120 : Q385DRAFT_scaffold00003.3]	1
642657006 YP_001930908 cytochrome c class I [Sulfurihydrogenibium sp. YO3AOP1: NC_010730]	1
2525251708 cytochrome c [Runella zeae DSM 19591 : G563DRAFT_scaffold00001.1]	1
645270902 ZP_04584741 putative cytochrome c subfamily [Sulfurihydrogenibium yellowstonense SS-5: NZ_ABZS01000062]	1
644968221 YP_003125700 cytochrome c class I [Chitinophaga pinensis DSM 2588: NC_013132]	1
2509838997 cytochrome c [Cytophaga fermentans IAM 14302, DSM 9555 : CytfeDRAFT_CFC.3]	1
2635120472 cytochrome c [Chitinophaga eiseniae DSM 22224 : Ga0070509_107]	1
2776465058 cytochrome c [Chitinophaga sp. MD30 : Ga0263753_11]	1
2841003496 cytochrome c [Ga0336290_01 : Chitinophaga sp. GDMCC 1.1325]	1
2896074059 cytochrome c [Ga0441238_01 : Chitinophaga sp. G-6-1-13]	1
2883550044 cytochrome c [Ga0442267_02 : Terrimonas sp. NS-102]	1
2884792818 cytochrome c [Ga0439822_01 : Chitinophaga sp. 1310]	1
2896140305 cytochrome c [Ga0441149_11 : Chitinophaga sp. O9]	1
2827970019 cytochrome c [Ga0373287_17 : Runella defluvii DSM 17976]	1
2876980352 cytochrome c [Ga0339222_19 : Flavobacterium sp. ACN6]	1
2597230612 cytochrome c [Flavobacterium anhuiense CGMCC 1.6859 : IP94DRAFT_scaffold00005.5]	1
2719779613 cytochrome c [Myroides sp. ZB35 : Ga0175986_11]	1
2701204820 cytochrome c [Myroides xuanwuensis DSM 27251 : Ga0131166_106]	1
2773065909 cytochrome c [Sphingobacterium detergens CECT 7938 : Ga0244598_101]	1
2676908124 cytochrome c [Psychroflexus halocasei DSM 23581 : Ga0104508_106]	1
642330347 ZP_02926270 putative Cytochrome-c oxidase [Verrucomicrobium spinosum DSM 4136, unfinished sequence: NZ_ABIZ01000001]	1
2695067181 hypothetical protein [Draconibacterium orientale DSM 25947 : Ga0131253_165]	0
2691104499 hypothetical protein [Chloracidobacterium thermophilum OC1 : Ga0125932_12]	0
2700163073 hypothetical protein [Thermocrinis minervae DSM 19557 : Ga0131103_11]	0
2548801901 hypothetical protein [Thermocrinis Tcrinis-r02 (Thermocrinis (BCH_13_ug4)) : Tcrinisr02_Tcrinis-r02_scf1119030633291.16]	0
2577004732 hypothetical protein [Draconibacterium orientale FH5 : CP007451]	0
2512359799 hypothetical protein [Candidatus Chloracidobacterium thermophilum B : NC_016024]	0
2512917779 hypothetical protein [Thermocrinis ruber DSM 12173 : Theru_Contig644.1]	0
2686342853 hypothetical protein [Bryocella elongata DSM 22489 : Ga0104518_101]	0
2579978546 hypothetical protein [Thermoanaerobaculum aquaticum MP-01 : JMFG01000006]	0
646638621 YP_003473171 hypothetical protein [Thermocrinis albus DSM 14484 chromosome: NC_013894]	0
650433774 ADO45017 conserved hypothetical protein [Hydrogenobacter thermophilus TK-6: CP002221]	0
2579600541 cytochrome c [Cytophaga fermentans JCM 21142 : BAMD01000045]	0
2883743190 hypothetical protein [Ga0439608_01 : Hydrogenobacter sp. T-8]	0
2891205628 hypothetical protein [Ga0441266_21 : Granulicella sp. L46]	0
2688216694 hypothetical protein [Desulfovibrio sp. J2 : Ga0133372_11]	0
2753014822 hypothetical protein [Halodesulfovibrio spirochaetisodalis JC271 : Ga0181496_126]	0
2776333632 hypothetical protein [Sulfurospirillum sp. SL2-2 : Ga0264211_11]	0
645001856 YP_003159123 hypothetical protein [Desulfomicrobium baculatum DSM 4028: NC_013173]	0
2899435730 hypothetical protein [Ga0444081_298 : Desulfovibrio sp. XJ01]	0
639818976 YP_966208 hypothetical protein [Desulfovibrio vulgaris subsp. vulgaris DP4: NC_008751]	0
2596706515 hypothetical protein [Desulforhopalus singaporensis DSM 12130 : LX67DRAFT_scaffold00005.5]	0
2520890166 Cytochrome bd terminal oxidase subunit I [Lysinibacillus fusiformis ZB2 : AMQZ01000014]	0
2855355739 uncharacterized membrane protein [Ga0157482_22 : Lysinibacillus sphaericus FSL M8-0337]	0
2581431470 hypothetical protein [Paenibacillus ehimensis A2 : AA76DRAFT_JFHX01000039_1.39]	0
2885508077 cytochrome c [Ga0448269_035 : Paenibacillus sp. MEC069]	0
2744846516 cytochrome c [Paenibacillus elgii M63 : Ga0132858_1070]	0
2753126642 hypothetical protein [Thermodesulfovibrio sp. N1 : Ga0166309_1005]	0
2524007593 hypothetical protein [Thermodesulfovibrio thiophilus DSM 17215 : G581DRAFT_scaffold00001.1]	0
2507132713 hypothetical protein [Thioalkalimicrobium aerophilum AL3 : Thiae_Contig18.1]	0
643374430 YP_002248027 hypothetical protein [Thermodesulfovibrio yellowstonii DSM 11347: NC_011296]	0
2595189786 hypothetical protein [Thioalkalimicrobium microaerophilus ASL8-2 : NA59DRAFT_scaffold00002.2]	0
2568509730 hypothetical protein [Thiomicrospira pelophila DSM 1534 : N746DRAFT_scf7180000000002_quiver_dupTrim_9340.1]	0
2595506204 hypothetical protein [Thioalkalimicrobium sp. ALE5 : MZ34DRAFT_scaffold00001.1]	0
2507073767 hypothetical protein [Thiomicrospira sp. JR2 : tjr2_Contig202.1]	0
2503640144 hypothetical protein [Thiomicrospira_KP2 : tkp2_Contig64]	0
651257282 CAZ89036 Conserved hypothetical protein; putative membrane protein [Thiomonas sp. str. 3As chromosome: FP475956]	0
651256319 CAZ88091 conserved hypothetical protein; putative membrane protein [Thiomonas sp. str. 3As chromosome: FP475956]	0
2616227798 hypothetical protein [Thiomonas bhubaneswarensis DSM 18181 : Ga0061069_110]	0
2616227264 hypothetical protein [Thiomonas bhubaneswarensis DSM 18181 : Ga0061069_107]	0
2772988556 hypothetical protein [Thiomonas intermedia ATCC 15466 : Ga0198653_11]	0
2772988785 hypothetical protein [Thiomonas intermedia ATCC 15466 : Ga0198653_11]	0
646800712 YP_003642831 hypothetical protein [Thiomonas intermedia K12 chromosome: NC_014153]	0
646801657 YP_003643758 hypothetical protein [Thiomonas intermedia K12 chromosome: NC_014153]	0
2834121491 hypothetical protein [Ga0336709_29 : Thiomonas sp. AC07]	0
2834121190 hypothetical protein [Ga0336709_23 : Thiomonas sp. AC07]	0
2837655896 hypothetical protein [Ga0336708_26 : Thiomonas sp. ACO3]	0
2837656852 hypothetical protein [Ga0336708_44 : Thiomonas sp. ACO3]	0
2834126443 hypothetical protein [Ga0336706_01 : Thiomonas sp. CB1]	0
2834127590 hypothetical protein [Ga0336706_03 : Thiomonas sp. CB1]	0
