## Supplementary Table 3. Distribution of cydA subfamilies by phyla in GTDB. for "Evolution of the cytochrome-*bd* type oxygen reductase superfamily and the function of cydAA’ in Archaea"

### Sheet: Sheet1
Phylum	qOR1	qOR2	qOR3	qOR4a	OR-C	OR-N
p__Aenigmarchaeota	0	0	0	0	0	0
p__Altiarchaeota	0	0	0	0	0	0
p__Asgardarchaeota	1	0	0	0	0	1
p__Crenarchaeota	0	1	1	1	0	0
p__Euryarchaeota	1	0	0	0	0	0
p__EX4484-52	0	0	0	0	0	0
p__Hadarchaeota	0	0	0	0	0	0
p__Halobacterota	1	0	0	1	0	1
p__Huberarchaeaota	0	0	0	0	0	0
p__Hydrothermarchaeota	0	0	0	0	0	0
p__Iainarchaeota	0	0	0	0	0	0
p__Micrarchaeota	0	0	1	0	0	0
p__Nanoarchaeota	0	0	1	0	0	0
p__Nanohaloarchaeota	0	0	0	0	0	0
p__Thermoplasmatota	0	1	1	0	0	0
p__UAP2	0	0	0	0	0	0
p__4572-55	0	0	0	0	0	0
p__AABM5-125-24	1	0	0	0	0	0
p__AB1-6	0	0	0	0	0	0
p__Acidobacteriota	1	1	0	0	1	1
p__Actinobacteriota	1	1	0	0	0	1
p__Aerophobota	0	0	0	0	0	0
p__Aquificota	1	0	0	0	1	0
p__Armatimonadota	1	0	0	0	1	0
p__ARS69	0	0	0	0	0	0
p__Bacteroidota	1	1	0	0	1	1
p__Bdellovibrionota_A	0	0	0	0	0	0
p__Bdellovibrionota_B	1	1	0	0	0	0
p__Bdellovibrionota	1	1	0	0	1	0
p__Binatota	1	0	0	0	0	1
p__Bipolaricaulota	0	0	0	0	0	0
p__BMS3Abin14	0	0	0	0	0	0
p__Caldatribacteriota	0	0	0	0	0	1
p__Caldisericota	0	0	0	0	0	0
p__Calditrichota	1	0	0	0	1	0
p__Calescibacterota	0	0	0	0	0	0
p__Campylobacterota	1	0	0	0	1	0
p__CG03	0	0	0	0	0	0
p__CG2-30-53-67	0	0	0	0	0	0
p__CG2-30-70-394	0	0	0	0	0	0
p__Chloroflexota_A	1	1	0	0	0	0
p__Chloroflexota_B	0	0	0	0	0	0
p__Chloroflexota	1	1	0	0	1	1
p__Chrysiogenetota	1	0	0	0	0	0
p__Cloacimonadota	0	0	0	0	0	0
p__Coprothermobacterota	0	0	0	0	0	0
p__Cyanobacteria	1	1	0	0	1	1
p__Dadabacteria	0	0	0	0	0	0
p__Deferribacterota	1	0	0	0	1	0
p__Deferrisomatota	0	0	0	0	1	0
p__Deinococcota	1	0	0	0	1	0
p__Delongbacteria	1	0	0	0	1	0
p__Dependentiae	0	0	0	0	0	0
p__Desantisbacteria	0	0	0	0	0	0
p__Desulfobacterota_A	1	0	0	0	1	0
p__Desulfobacterota	1	0	0	0	1	1
p__Desulfuromonadota	1	1	0	0	1	0
p__Dictyoglomota	0	0	0	0	0	0
p__Dormibacterota	1	1	0	0	0	1
p__DTU030	0	0	0	0	0	0
p__Edwardsbacteria	0	0	0	0	0	0
p__Eisenbacteria	0	0	0	0	0	0
p__Elusimicrobiota	1	1	0	0	1	0
p__Eremiobacterota	1	1	0	0	0	0
p__FCPU426	1	0	0	0	0	0
p__FEN-1099	0	0	0	0	0	0
p__Fermentibacterota	0	0	0	0	0	0
p__Fibrobacterota	1	0	0	0	1	0
p__Firestonebacteria	0	0	0	0	0	0
p__Firmicutes_A	1	0	0	0	0	0
p__Firmicutes_B	1	0	0	0	0	1
p__Firmicutes_C	1	0	0	0	0	0
p__Firmicutes_D	0	0	0	0	0	0
p__Firmicutes_E	1	1	0	0	0	0
p__Firmicutes_F	0	0	0	0	0	0
p__Firmicutes_G	0	1	0	0	1	0
p__Firmicutes_H	0	0	0	0	0	0
p__Firmicutes_I	1	0	1	0	1	0
p__Firmicutes_J	1	0	0	0	1	1
p__Firmicutes_K	1	0	1	0	1	0
p__Firmicutes	1	0	1	0	1	0
p__Fusobacteriota	0	0	0	0	0	0
p__GCA-001730085	0	0	0	0	0	0
p__Gemmatimonadota_A	0	0	0	0	0	0
p__Gemmatimonadota	1	1	0	0	1	1
p__Goldbacteria	1	0	0	0	0	0
p__GWC2-55-46	0	0	0	0	0	1
p__Hydrogenedentota	1	0	0	0	0	0
p__Krumholzibacteriota	1	0	0	0	1	0
p__KSB1	1	0	0	0	1	0
p__Latescibacterota	0	0	0	0	0	1
p__Lindowbacteria	0	0	0	0	1	0
p__Margulisbacteria	0	0	0	0	0	0
p__Marinisomatota	1	0	0	0	0	0
p__MBNT15	1	1	0	0	0	0
p__Methylomirabilota	0	1	0	0	0	1
p__Moduliflexota	0	0	0	0	0	0
p__Muirbacteria	0	0	0	0	0	0
p__Myxococcota	1	1	0	0	1	1
p__Nitrospinota	0	0	0	0	0	1
p__Nitrospirota_A	1	0	0	0	0	0
p__Nitrospirota	1	1	0	0	1	1
p__O2-12-FULL-43-9	0	0	0	0	0	0
p__OLB16	0	0	0	0	1	0
p__Omnitrophota	1	0	0	0	0	0
p__Patescibacteria	1	0	1	0	0	0
p__Planctomycetota	1	1	0	0	1	1
p__Poribacteria	0	1	0	0	0	1
p__Proteobacteria	1	0	1	0	1	1
p__Ratteibacteria	0	0	0	0	0	0
p__RBG-13-61-14	0	0	0	0	0	0
p__RBG-13-66-14	0	0	0	0	0	0
p__Riflebacteria	0	0	0	0	0	0
p__RUG730	0	0	0	0	0	0
p__SAR324	0	0	0	0	0	0
p__Schekmanbacteria	0	0	0	0	1	0
p__SM23-31	0	0	0	0	0	0
p__Spirochaetota	1	0	0	0	1	1
p__Sumerlaeota	1	0	0	0	0	0
p__Synergistota	0	0	0	0	0	0
p__SZUA-182	0	0	0	0	0	0
p__SZUA-79	0	0	0	0	0	0
p__TA06_A	0	0	0	0	0	0
p__TA06	0	0	0	0	0	0
p__Tectomicrobia	0	0	0	0	0	1
p__Thermodesulfobiota	1	0	0	0	0	0
p__Thermosulfidibacterota	1	0	0	0	1	0
p__Thermotogota	1	0	0	0	0	0
p__UBA10199	1	1	0	0	1	0
p__UBA2233	1	0	0	0	1	0
p__UBA6262	0	0	0	0	0	0
p__UBA8248	0	0	0	0	1	1
p__UBA8481	1	0	0	0	0	0
p__UBA9089	0	0	0	0	0	0
p__UBP13	0	0	0	0	0	0
p__UBP14	0	0	0	0	0	0
p__UBP15	0	0	0	0	0	0
p__UBP17	0	0	0	0	0	0
p__UBP18	0	0	0	0	0	0
p__UBP3	0	0	0	0	0	0
p__UBP4	1	0	0	0	0	0
p__UBP6	0	0	0	0	0	0
p__UBP7_A	0	0	0	0	0	0
p__UBP7	0	0	0	0	0	0
p__Verrucomicrobiota_A	1	1	0	0	0	0
p__Verrucomicrobiota	1	1	0	0	1	1
p__Wallbacteria	0	0	0	0	1	0
p__WOR-3_A	0	0	0	0	0	0
p__WOR-3_B	0	0	0	0	0	0
p__WOR-3	0	0	0	0	0	0
p__Zixibacteria	1	0	0	0	1	0
	63	26	9	2	41	27

### Sheet: Sheet2
Phylum
p__Crenarchaeota
p__Thermoplasmatota
p__Acidobacteriota
p__Actinobacteriota
p__Bacteroidota
p__Bdellovibrionota
p__Bdellovibrionota_B
p__Chloroflexota
p__Chloroflexota_A
p__Cyanobacteria
p__Desulfuromonadota
p__Dormibacterota
p__Elusimicrobiota
p__Eremiobacterota
p__Firmicutes_E
p__Firmicutes_G
p__Gemmatimonadota
p__MBNT15
p__Methylomirabilota
p__Myxococcota
p__Nitrospirota
p__Planctomycetota
p__Poribacteria
p__UBA10199
p__Verrucomicrobiota
p__Verrucomicrobiota_A
